# Comparative Transcriptome Analysis of Hypocotyls During the Developmental Transition of C_3_ cotyledons to C_4_ Leaves in *Halimocnemis mollissima* Bunge

**DOI:** 10.1101/2022.05.13.491777

**Authors:** Mahdis Zolfaghar, Twan Rutten, Mohammad Reza Ghaffari, Ali Mohammad Banaei-Moghaddam

**Author notes:** **Correspondence:** Mohammad Reza Ghaffari, (M.R.G), Ali Mohammad Banaei-Moghaddam, (A.M.B-M).

## Abstract

Identification of signaling pathways that control C_4_ photosynthesis development is essential for introducing the C_4_ pathway into C_3_ crops. Species with dual photosynthesis in their life cycle are interesting models to study such regulatory mechanisms. The species used here *Halimocnemis mollissima* Bunge, belonging to the Caroxyleae tribe, displays C_3_ photosynthesis in its cotyledons and a NAD-ME subtype of C_4_ photosynthesis in the First leaves (FLs) onwards. We explored the long-distance signaling pathways that are probably implicated in the shoot-root coordination associated with the manifestation of the C_4_ traits, including efficient resource usage by comparing the mRNA content of hypocotyls before and after the C_4_ first leave’s formation. Histological examination showed the presence of C_3_ anatomy in cotyledons and C_4_ anatomy in the FLs. Our transcriptome analyses verified the performance of the NAD-ME subtype of C_4_ in FLs and revealed differential transcript abundance of several potential mobile regulators and their associated receptors or transporters in two developmentally different hypocotyls of *H. mollissima* Bunge. These differentially expressed genes (DEGs) belong to diverse functional groups, including various transcription factor (TF) families, phytohormones metabolism, and signaling peptides, part of which could be related to hypocotyl development. Our findings support the higher nitrogen and water use efficiency associated with C_4_ photosynthetic and provide insights into the coordinated above- and under-ground tissue communication during the developmental transition of C_3_ to C_4_ photosynthesis in this species.
