## Additional File 10 for "Comparative Transcriptome Analysis of Hypocotyls During the Developmental Transition of C_3_ cotyledons to C_4_ Leaves in *Halimocnemis mollissima* Bunge"

### Sheet: Sheet1
Supplementary file 10. Cis-elements located in the upstream of orthologous transcription factor genes with mobile mRNA in Arabidopsis
Element name			3-AF1 binding site	ABRE	ACE	AE-box	ARE	AT-rich element	Box 4	CAAT-box	CGTCA-motif	G-Box	GT1-motif	LTR	MBS	MRE	P-box	TC-rich repeats	TGA-element	TGACG-motif	circadian	sbp-CMA1c	AT1-motif	ATCT-motif	CCAAT-box	GARE-motif	GATA-motif	I-box	LAMP-element	MSA-like	TATC-box	TCT-motif	MBSI	O2-site	TCA-element	Box II	Gap-box	Pc-CMA2a	CAT-box	TCCC-motif	ATC-motif	GC-motif	Sp1
TF Name	Arabidopsis ID	Up Or Down regulation	light responsive element	cis-acting element involved in the abscisic acid responsiveness	cis-acting element involved in light responsiveness	part of a module for light response	cis-acting regulatory element essential for the anaerobic induction	binding site of AT-rich DNA binding protein (ATBP-1)	part of a conserved DNA module involved in light responsiveness	common cis-acting element in promoter and enhancer regions	cis-acting regulatory element involved in the MeJA-responsiveness	cis-acting regulatory element involved in light responsiveness	light responsive element	cis-acting element involved in low-temperature responsiveness	MYB binding site involved in drought-inducibility	MYB binding site involved in light responsiveness	gibberellin-responsive element	cis-acting element involved in defense and stress responsiveness	auxin-responsive element	cis-acting regulatory element involved in the MeJA-responsiveness	cis-acting regulatory element involved in circadian control	part of a light responsive element	part of a light responsive module	part of a conserved DNA module involved in light responsiveness	MYBHv1 binding site	gibberellin-responsive element	part of a light responsive element	part of a light responsive element	part of a light responsive element	cis-acting element involved in cell cycle regulation	cis-acting element involved in gibberellin-responsiveness	part of a light responsive element	MYB binding site involved in flavonoid biosynthetic genes regulation	cis-acting regulatory element involved in zein metabolism regulation	cis-acting element involved in salicylic acid responsiveness	part of a light responsive element	part of a light responsive element	part of a light responsive element	cis-acting regulatory element related to meristem expression	part of a light responsive element	part of a conserved DNA module involved in light responsiveness	enhancer-like element involved in anoxic specific inducibility	light responsive element
NAC053	AT3G10500	Up		Y		Y				Y	Y	Y	Y	Y	Y	Y				Y						Y									Y		Y			Y
CDC5	AT1G09770	Up							Y																														Y
HSFA1E	AT3G02990	Up
NAP	AT1G69490	Up		Y			Y		Y	Y	Y	Y	Y	Y		Y		Y		Y					Y			Y	Y	Y		Y			Y	Y				Y			Y
SCL1	AT1G21450	Up		Y		Y	Y		Y		Y	Y			Y	Y		Y		Y			Y	Y	Y	Y	Y	Y	Y	Y	Y	Y
WRKY40	AT1G80840	Up		Y		Y	Y		Y	Y	Y	Y	Y	Y	Y	Y	Y	Y		Y				Y				Y				Y	Y
HAT22	AT4G37790	Up		Y		Y	Y	Y	Y	Y	Y	Y	Y	Y		Y	Y	Y	Y	Y													Y	Y	Y
MYBH	AT5G47390	Up		Y		Y			Y	Y		Y	Y	Y															Y							Y
HSFB2A	AT5G62020	Down				Y	Y		Y	Y	Y									Y												Y			Y
Rev	AT5G60690	Down					Y		Y	Y	Y		Y	Y	Y			Y	Y	Y						Y						Y		Y		Y	Y	Y
BOA	AT5G59570	Down	Y	Y	Y	Y	Y	Y	Y	Y	Y	Y	Y	Y	Y	Y	Y	Y	Y	Y	Y	Y
ATAF1	AT1G01720	Down		Y		Y	Y			Y	Y	Y	Y			Y	Y	Y	Y	Y	Y				Y	Y	Y		Y			Y		Y					Y	Y	Y	Y
Total			1	8	1	8	8	2	9	9	9	8	8	7	5	7	4	7	4	9	2	1	1	2	3	4	2	3	4	2	1	6	2	3	4	3	2	1	2	3	1	1	1
