## Additional File 3 for "Comparative Transcriptome Analysis of Hypocotyls During the Developmental Transition of C_3_ cotyledons to C_4_ Leaves in *Halimocnemis mollissima* Bunge"

### Sheet: Sheet1
Supplementary file 3. Active functional classes in first leaves, hypocotyl A and hypocotyl B
Mapman category	Hypo A_ TPM Mean	Hypo B_TPM Mean	FL_TPM Mean	Hypo A_ %	Hypo B_%	FL_%
Not assigned-not annotated	381253	458597	291930	38.1264	45.8609	29.1942
Not assigned-annotated	212964	178808	194118	21.2971	17.8813	19.4126
Photosynthesis	32499.6	24667.7	154382	3.25006	2.46684	15.4388
Protein biosynthesis	46834.9	46683.1	57645.1	4.68363	4.66844	5.76474
Protein homeostasis	39628.5	39984	33120.1	3.96297	3.99851	3.31214
Enzyme classification	30513.8	31606.1	21134.1	3.05148	3.1607	2.1135
Solute transport	21396.8	18737.1	20868.2	2.13974	1.87376	2.0869
RNA biosynthesis	20375.8	23446.7	19217.7	2.03764	2.34473	1.92184
Protein modification	19730.3	17793.9	18319.5	1.97309	1.77944	1.83203
Cellular respiration	14729.6	9664.08	18216.3	1.473	0.966434	1.8217
Carbohydrate metabolism	8292.66	10513.9	16430.6	0.829291	1.05142	1.64312
Lipid metabolism	15221.2	10845.4	14124.7	1.52217	1.08457	1.41253
Phytohormone action	12011.1	13215.7	14033.5	1.20115	1.3216	1.40341
External stimuli response	29621.3	11136.4	12519.6	2.96223	1.11367	1.25201
RNA processing	13227.2	12342.1	11892	1.32276	1.23424	1.18924
Redox homeostasis	13458.5	12414.3	11504.9	1.34589	1.24146	1.15054
Coenzyme metabolism	10055.1	6642.06	11301.6	1.00555	0.664224	1.13021
Vesicle trafficking	12023.5	11304.7	11209	1.20239	1.1305	1.12094
Amino acid metabolism	8140.75	8859.74	9635.8	0.8141	0.885998	0.963618
Cell wall organisation	9934.6	9093.7	9423.05	0.993491	0.909394	0.942342
Chromatin organisation	10087.1	9485.05	8972.33	1.00874	0.94853	0.897268
Multi-process regulation	6401.57	6440.55	7754.64	0.640177	0.644072	0.775495
Protein translocation	5450.59	4947.27	6696.66	0.545075	0.49474	0.669693
Cytoskeleton organisation	6448.15	5579.91	6096.86	0.644835	0.558006	0.609711
Secondary metabolism	6475.26	4722.21	5116.69	0.647546	0.472234	0.51169
Cell cycle organisation	5256.91	5020.58	4785.53	0.525707	0.502071	0.478572
Nutrient uptake	1952.92	2165.01	3906.45	0.195299	0.216507	0.39066
Nucleotide metabolism	2905.2	2980.52	3433.19	0.290529	0.29806	0.343333
Polyamine metabolism	2188.51	1441.43	1491.49	0.218857	0.144147	0.149155
DNA damage response	890.85	834.875	679.845	0.0890878	0.0834897	0.0679872
