## Additional File 4 for "Comparative Transcriptome Analysis of Hypocotyls During the Developmental Transition of C_3_ cotyledons to C_4_ Leaves in *Halimocnemis mollissima* Bunge"

### Sheet: C4-related proteins
Supplementary file 4. Abundance (total mean TPM) of C4-related proteins
Arabidopsis ID	C4-related proteins	Hypocotyl A (Mean)	Hypocotyl B (Mean)	First leaves (Mean)
at1g23730	BCA3	76.635	82.785	281.34
at1g53310	PEPC1	6.555	6.07	2672.105
at4g15530	PPdK	41.07	48.895	6026.915
at4g31990	Asp-AT	50.65	33.05	71.13
at1g17290	Ala-AT	122.26	93.44	1960.835
at1g08650	PEPC-K	22.525	42.17	10.4
at5g12860	Dit1	34.695	10.72	30.875
at2g19900	NADP-ME1	0	9.805	0
at5g11670	NADP-ME2	191.03	120.925	19.155
at1g79750	NADP-ME4	121.355	124.08	318.2
at2g13560	NAD-ME1	36.585	41.875	343.17
at4g00570	NAD-ME2	28.895	13.02	551.295
at5g46110	TPT	250.68	112.87	1037.35
at5g09650	PPase6	47.06	41.985	755.48
at4g21210	PPdK-RP1	48.985	27.96	207.415
at3g01550	PPT2	2.005	0.805	31.53
at3g56160	BASS4	11.47	9.41	30.525
at2g26900	BASS2	16.115	15.44	936.815
at5g47840	AMK2	4.54	0.72	172.435

### Sheet: Signaling peptides
Supplementary file 4. Abundance (total mean TPM) of (A) genes categorized in the CRP signalling peptide groups (B) genes categorized in the NCRP signalling peptide groups
(A) CRP peptide activities	Hypocotyl A (Mean)	Hypocotyl B (Mean)	First leaves (Mean)
GASA/GAST-peptide activity	2659.18	553.06	7021.88
STIG1-peptide activity	6.285	0	0
EPF/EPFL-peptide activity	23.47	17.73	42.865
RALF/RALFL-peptide activity	379.12	322.275	451.08
(B) NCRP peptide activities	Hypocotyl A (Mean)	Hypocotyl B (Mean)	First leaves (Mean)
PIP/PIPL-peptide activity	60.335	89.75	47.185
CEP-peptide activity	40.95	10.58	25.975
CIF-peptide activity	53.79	150.3	37.29
IDL-peptide activity	14.75	11.105	13.92
DVL/ROT-peptide activity	125.23	118.96	129.21
TDL-peptide activity	1.175	0.38	0
GLV/RGF/CLEL-peptide activity	30.335	10.57	36.235
CLE-TDIF-peptide activity	30.595	47.305	7.53
CLE-peptide activity	54.69	153.005	44.21
IMA/FEP-peptide activity	1.69	0.92	145.87
PNP-peptide activity	2604.01	5340.3	1.17
phytosulfokine activity	164	83.955	25.075
