## Additional File 9 for "Comparative Transcriptome Analysis of Hypocotyls During the Developmental Transition of C_3_ cotyledons to C_4_ Leaves in *Halimocnemis mollissima* Bunge"

### Sheet: Sheet1
Supplementary file 9. Differentially transcription factor genes between hypocotyl A and hypocotyl B using PlantTFDB v5.0
Identifier	log2FC	Family	Best hit in A. thaliana	Blast e-value	Description for the best hit
TRINITY_DN2730_c0_g2_i1	1.6684	GRAS	AT5G48150.1	1e-175	GRAS family protein
TRINITY_DN7100_c0_g1_i1	4.56765	GRAS	AT2G29060.1	1e-171	GRAS family protein
TRINITY_DN8973_c0_g1_i2	2.92363	BES1	AT2G45880.1	1e-164	beta-amylase 7
TRINITY_DN4827_c0_g1_i6	2.03622	GRAS	AT1G07530.1	1e-162	SCARECROW-like 14
TRINITY_DN2065_c0_g2_i1	-1.75134	AP2	AT2G41710.1	1e-156	AP2 family protein
TRINITY_DN10303_c0_g1_i3	-11.8575	bHLH	AT4G16430.1	1e-147	bHLH family protein
TRINITY_DN2738_c0_g1_i6	2.828	CO-like	AT3G02380.1	1e-142	CONSTANS-like 2
TRINITY_DN2600_c0_g2_i3	1.7438	C2H2	AT1G72050.2	1e-140	transcription factor IIIA
TRINITY_DN7206_c0_g1_i1	-10.0878	Nin-like	AT1G20640.2	1e-139	Nin-like family protein
TRINITY_DN9381_c1_g1_i1	1.89093	GRAS	AT4G36710.1	1e-135	GRAS family protein
TRINITY_DN13020_c0_g1_i1	-8.96571	NAC	AT1G12260.1	1e-132	NAC 007
TRINITY_DN3632_c0_g1_i1	5.79596	HSF	AT3G22830.1	1e-131	heat shock transcription factor A6B
TRINITY_DN3632_c0_g1_i2	1.98514	HSF	AT3G22830.1	1e-131	heat shock transcription factor A6B
TRINITY_DN3632_c0_g1_i4	12.1136	HSF	AT3G22830.1	1e-131	heat shock transcription factor A6B
TRINITY_DN3632_c0_g1_i5	9.67041	HSF	AT3G22830.1	1e-131	heat shock transcription factor A6B
TRINITY_DN3885_c0_g1_i2	1.52513	MYB_related	AT5G47390.1	1e-131	MYB_related family protein
TRINITY_DN2455_c0_g1_i11	1.94366	B3	AT2G30470.1	1e-130	high-level expression of sugar-inducible gene 2
TRINITY_DN6463_c0_g1_i9	-4.3873	HSF	AT2G26150.1	1e-128	heat shock transcription factor A2
TRINITY_DN15426_c1_g1_i1	1.98362	ARR-B	AT1G67710.1	1e-122	response regulator 11
TRINITY_DN6235_c0_g2_i4	1.5727	MYB_related	AT3G09600.1	1e-120	MYB_related family protein
TRINITY_DN988_c2_g1_i1	1.67436	TALE	AT1G75410.2	1e-119	BEL1-like homeodomain 3
TRINITY_DN988_c2_g1_i2	2.80724	TALE	AT1G75410.2	1e-119	BEL1-like homeodomain 3
TRINITY_DN988_c2_g1_i7	1.81904	TALE	AT1G75410.2	1e-119	BEL1-like homeodomain 3
TRINITY_DN2894_c0_g2_i1	1.93239	C2H2	AT1G08290.1	1e-118	WIP domain protein 3
TRINITY_DN25999_c0_g1_i1	9.78442	MYB_related	AT1G09770.1	1e-117	cell division cycle 5
TRINITY_DN13980_c1_g1_i2	2.61324	FAR1	AT4G38180.1	1e-112	FAR1-related sequence 5
TRINITY_DN9455_c0_g1_i2	1.75608	NAC	AT1G69490.1	1e-112	NAC-like, activated by AP3/PI
TRINITY_DN11600_c0_g1_i4	-5.15664	TALE	AT1G62360.1	1e-108	KNOX/ELK homeobox transcription factor
TRINITY_DN21906_c0_g1_i1	1.50219	bHLH	AT4G17880.1	1e-106	bHLH family protein
TRINITY_DN11053_c2_g1_i1	1.65342	WRKY	AT4G24240.1	1e-105	WRKY DNA-binding protein 7
TRINITY_DN55_c0_g1_i8	9.05472	C2H2	AT2G01940.1	1e-103	C2H2-like zinc finger protein
TRINITY_DN6907_c0_g1_i2	9.58831	G2-like	AT1G79430.2	1e-103	G2-like family protein
TRINITY_DN551_c0_g2_i3	1.62522	MYB_related	AT1G07540.1	1e-102	TRF-like 2
TRINITY_DN20978_c0_g2_i1	-4.28651	B3	AT3G24650.1	1e-101	B3 family protein
TRINITY_DN14554_c1_g1_i2	-1.57804	MYB	AT5G58900.1	1e-101	Homeodomain-like transcriptional regulator
TRINITY_DN13902_c1_g1_i4	3.51661	MIKC_MADS	AT3G57230.1	1e-100	AGAMOUS-like 16
TRINITY_DN1413_c1_g1_i4	3.4907	Trihelix	AT3G54390.1	1e-100	sequence-specific DNA binding transcription factors
TRINITY_DN1413_c1_g1_i8	1.58325	Trihelix	AT3G54390.1	1e-100	sequence-specific DNA binding transcription factors
TRINITY_DN10946_c0_g1_i1	-2.34333	bZIP	AT3G56850.1	3e-98	ABA-responsive element binding protein 3
TRINITY_DN3706_c0_g1_i8	1.55382	NAC	AT1G34190.1	8e-98	NAC domain containing protein 17
TRINITY_DN852_c1_g1_i1	1.84591	C3H	AT4G29190.1	3e-97	C3H family protein
TRINITY_DN6422_c7_g1_i1	-2.46565	HD-ZIP	AT1G69780.1	9e-96	HD-ZIP family protein
TRINITY_DN8277_c0_g1_i3	-6.16365	FAR1	AT2G43280.1	6e-95	FAR1 family protein
TRINITY_DN1865_c1_g1_i3	1.77963	NAC	AT5G08790.1	7e-95	NAC family protein
TRINITY_DN12679_c0_g1_i1	1.61121	HSF	AT4G11660.1	4e-93	HSF family protein
TRINITY_DN1031_c0_g1_i6	-1.83994	HSF	AT5G62020.1	3e-92	heat shock transcription factor B2A
TRINITY_DN1325_c0_g1_i1	3.86662	MYB	AT5G59780.3	3e-92	myb domain protein 59
TRINITY_DN988_c2_g1_i6	3.63171	TALE	AT2G16400.1	3e-91	BEL1-like homeodomain 7
TRINITY_DN14751_c0_g1_i8	-3.21311	BBR-BPC	AT2G01930.1	1e-90	basic pentacysteine1
TRINITY_DN9455_c0_g1_i5	2.43348	NAC	AT1G69490.1	2e-90	NAC-like, activated by AP3/PI
TRINITY_DN4088_c1_g1_i2	1.88786	TALE	AT2G27990.1	3e-89	BEL1-like homeodomain 8
TRINITY_DN154_c2_g1_i2	1.64689	NAC	AT5G13180.1	7e-89	NAC domain containing protein 83
TRINITY_DN5357_c0_g1_i1	1.88068	NAC	AT2G43000.1	3e-86	NAC domain containing protein 42
TRINITY_DN1865_c1_g1_i5	12.3096	NAC	AT1G01720.1	9e-85	NAC family protein
TRINITY_DN4338_c1_g2_i1	2.09648	FAR1	AT1G52520.1	5e-83	FAR1-related sequence 6
TRINITY_DN13051_c0_g1_i1	-1.8606	HSF	AT3G24520.1	7e-83	heat shock transcription factor C1
TRINITY_DN14636_c0_g1_i4	-10.4476	SBP	AT5G43270.1	7e-83	squamosa promoter binding protein-like 2
TRINITY_DN9111_c0_g1_i2	2.02119	HD-ZIP	AT5G06710.1	3e-81	homeobox from Arabidopsis thaliana
TRINITY_DN22803_c0_g1_i3	-9.61604	LSD	AT1G32540.3	8e-80	lsd one like 1
TRINITY_DN2350_c1_g1_i1	1.85939	WRKY	AT2G23320.1	1e-79	WRKY DNA-binding protein 15
TRINITY_DN5304_c0_g1_i12	-4.33177	AP2	AT5G57390.1	5e-79	AINTEGUMENTA-like 5
TRINITY_DN5304_c0_g1_i12	-4.33177	AP2	AT5G57390.1	5e-79	AINTEGUMENTA-like 5
TRINITY_DN5304_c0_g1_i6	-4.33177	AP2	AT5G57390.1	5e-79	AINTEGUMENTA-like 5
TRINITY_DN5304_c0_g1_i6	-4.33177	AP2	AT5G57390.1	5e-79	AINTEGUMENTA-like 5
TRINITY_DN5400_c0_g1_i5	-8.79529	C2H2	AT1G30970.1	5e-79	C2H2 family protein
TRINITY_DN14636_c0_g1_i7	-8.95261	SBP	AT5G43270.1	7e-79	squamosa promoter binding protein-like 2
TRINITY_DN691_c0_g1_i10	1.99379	DBB	AT4G38960.1	1e-78	DBB family protein
TRINITY_DN14636_c0_g1_i8	-9.00678	SBP	AT5G43270.1	1e-77	squamosa promoter binding protein-like 2
TRINITY_DN22163_c1_g1_i1	2.43053	NAC	AT5G64530.1	3e-77	xylem NAC domain 1
TRINITY_DN6369_c0_g1_i1	1.55491	HD-ZIP	AT4G37790.1	6e-77	HD-ZIP family protein
TRINITY_DN10337_c0_g1_i5	10.1935	NAC	AT3G10500.1	1e-76	NAC domain containing protein 53
TRINITY_DN17526_c0_g1_i2	-10.3661	NF-YB	AT5G47670.1	1e-76	nuclear factor Y, subunit B6
TRINITY_DN62242_c0_g1_i1	1.83568	WRKY	AT4G31550.2	9e-76	WRKY DNA-binding protein 11
TRINITY_DN13816_c0_g1_i2	-3.64618	GATA	AT4G32890.1	2e-74	GATA transcription factor 9
TRINITY_DN13816_c0_g2_i1	-3.64618	GATA	AT4G32890.1	2e-74	GATA transcription factor 9
TRINITY_DN2212_c4_g1_i2	1.83815	bHLH	AT4G29100.1	4e-74	bHLH family protein
TRINITY_DN3233_c0_g1_i12	2.21594	G2-like	AT5G18240.2	8e-74	myb-related protein 1
TRINITY_DN4390_c0_g1_i2	10.3987	G2-like	AT2G01060.1	1e-73	G2-like family protein
TRINITY_DN7808_c0_g1_i2	2.25348	WRKY	AT4G01250.1	5e-73	WRKY family protein
TRINITY_DN489_c0_g1_i1	2.00442	MYB	AT5G57620.1	7e-73	myb domain protein 36
TRINITY_DN489_c0_g1_i10	3.03242	MYB	AT5G57620.1	7e-73	myb domain protein 36
TRINITY_DN489_c0_g1_i11	3.28151	MYB	AT5G57620.1	7e-73	myb domain protein 36
TRINITY_DN489_c0_g1_i2	2.1325	MYB	AT5G57620.1	7e-73	myb domain protein 36
TRINITY_DN489_c0_g1_i5	11.1462	MYB	AT5G57620.1	7e-73	myb domain protein 36
TRINITY_DN9729_c0_g1_i2	9.21778	FAR1	AT4G38180.1	9e-73	FAR1-related sequence 5
TRINITY_DN9729_c0_g1_i9	9.76782	FAR1	AT4G38180.1	9e-73	FAR1-related sequence 5
TRINITY_DN17531_c0_g1_i1	3.89096	B3	AT2G46870.1	2e-72	B3 family protein
TRINITY_DN8442_c0_g1_i5	-9.02075	HB-other	AT4G03250.1	1e-71	HB-other family protein
TRINITY_DN93074_c0_g1_i1	1.73289	TCP	AT5G51910.2	1e-71	TCP family protein
TRINITY_DN7704_c0_g1_i1	10.229	C3H	AT3G48440.1	3e-71	C3H family protein
TRINITY_DN4341_c0_g3_i3	1.61689	G2-like	AT5G06800.1	5e-70	G2-like family protein
TRINITY_DN5671_c0_g1_i8	9.07435	WRKY	AT2G38470.1	1e-69	WRKY DNA-binding protein 33
TRINITY_DN4664_c0_g1_i3	1.6163	WRKY	AT1G80840.1	5e-69	WRKY DNA-binding protein 40
TRINITY_DN1325_c0_g1_i10	-1.56828	MYB_related	AT3G46130.4	6e-68	myb domain protein 48
TRINITY_DN77680_c0_g1_i1	3.69991	ERF	AT1G78080.1	9e-68	related to AP2 4
TRINITY_DN22267_c0_g1_i2	2.23483	bHLH	AT1G72210.1	1e-67	bHLH family protein
TRINITY_DN145341_c0_g1_i1	-4.0819	GATA	AT5G25830.1	2e-67	GATA transcription factor 12
TRINITY_DN1850_c0_g1_i1	9.68325	NAC	AT5G61430.1	2e-67	NAC domain containing protein 100
TRINITY_DN18589_c0_g1_i1	7.38704	HD-ZIP	AT4G36740.1	5e-67	homeobox protein 40
TRINITY_DN9758_c0_g1_i1	2.22914	bHLH	AT4G29100.1	1e-66	bHLH family protein
TRINITY_DN58048_c0_g1_i1	10.5612	C3H	AT2G20280.1	1e-66	C3H family protein
TRINITY_DN85040_c0_g1_i1	1.71125	ERF	AT4G25470.1	1e-66	C-repeat/DRE binding factor 2
TRINITY_DN9126_c0_g2_i7	3.9847	bHLH	AT4G34530.1	3e-66	cryptochrome-interacting basic-helix-loop-helix 1
TRINITY_DN5304_c0_g1_i5	-4.97038	ERF	AT5G57390.1	6e-66	AINTEGUMENTA-like 5
TRINITY_DN61_c0_g1_i1	2.16709	WRKY	AT2G44745.1	6e-66	WRKY family protein
TRINITY_DN5671_c0_g1_i17	10.4175	WRKY	AT2G38470.1	1e-65	WRKY DNA-binding protein 33
TRINITY_DN1775_c2_g1_i1	-3.37977	bHLH	AT3G21330.1	4e-65	bHLH family protein
TRINITY_DN2859_c0_g2_i2	-8.68532	GATA	AT3G21175.2	2e-64	ZIM-like 1
TRINITY_DN5566_c0_g1_i2	-2.12993	HD-ZIP	AT2G22430.1	3e-64	homeobox protein 6
TRINITY_DN7696_c0_g1_i1	-4.72169	HD-ZIP	AT5G15150.1	3e-63	homeobox 3
TRINITY_DN2510_c0_g1_i1	-2.77432	HD-ZIP	AT3G01470.1	8e-62	homeobox 1
TRINITY_DN3468_c0_g1_i1	-1.63116	MYB_related	AT1G70000.2	1e-61	MYB_related family protein
TRINITY_DN17069_c0_g1_i1	2.29419	Dof	AT2G34140.1	2e-61	Dof family protein
TRINITY_DN5432_c0_g1_i1	1.53173	bHLH	AT2G42280.1	1e-60	bHLH family protein
TRINITY_DN1865_c1_g1_i4	-11.8811	NAC	AT5G08790.1	6e-60	NAC family protein
TRINITY_DN2186_c0_g1_i1	-8.73554	G2-like	AT5G45580.1	3e-59	G2-like family protein
TRINITY_DN3489_c4_g1_i1	2.04158	WRKY	AT5G13080.1	4e-59	WRKY DNA-binding protein 75
TRINITY_DN8679_c0_g1_i1	2.31645	ERF	AT1G19210.1	7e-59	ERF family protein
TRINITY_DN9337_c0_g1_i1	10.4141	NAC	AT4G17980.1	8e-59	NAC domain containing protein 71
TRINITY_DN3233_c0_g1_i5	4.87646	G2-like	AT5G18240.2	1e-58	myb-related protein 1
TRINITY_DN8033_c0_g1_i2	3.49105	WRKY	AT5G13080.1	1e-58	WRKY DNA-binding protein 75
TRINITY_DN6120_c0_g1_i1	1.54587	Trihelix	AT2G38250.1	7e-58	Trihelix family protein
TRINITY_DN15897_c0_g1_i2	2.53475	C2H2	AT5G10970.1	7e-55	C2H2 family protein
TRINITY_DN3233_c0_g1_i8	9.06348	G2-like	AT5G18240.2	7e-55	myb-related protein 1
TRINITY_DN20579_c0_g1_i1	3.59201	MYB	AT3G55730.1	2e-54	myb domain protein 109
TRINITY_DN10125_c0_g1_i4	1.84009	TCP	AT3G27010.1	2e-54	TCP family protein
TRINITY_DN2455_c0_g1_i9	9.18057	B3	AT4G32010.1	3e-54	HSI2-like 1
TRINITY_DN4370_c0_g1_i2	1.69432	HD-ZIP	AT2G46680.1	4e-54	homeobox 7
TRINITY_DN1109_c2_g1_i1	2.27252	MYB_related	AT5G56110.1	6e-54	myb domain protein 103
TRINITY_DN410_c4_g1_i1	1.71189	bZIP	AT3G62420.1	1e-53	basic region/leucine zipper motif 53
TRINITY_DN26782_c0_g1_i1	1.86037	bZIP	AT2G16770.1	2e-53	bZIP family protein
TRINITY_DN447_c0_g1_i2	-1.97025	ERF	AT5G67190.1	3e-52	DREB and EAR motif protein 2
TRINITY_DN9620_c2_g1_i2	-1.86475	ERF	AT1G75490.1	3e-52	ERF family protein
TRINITY_DN2470_c0_g1_i12	8.95252	bZIP	AT3G12250.1	5e-52	TGACG motif-binding factor 6
TRINITY_DN2470_c0_g1_i2	-7.67021	bZIP	AT3G12250.1	5e-52	TGACG motif-binding factor 6
TRINITY_DN31847_c0_g1_i2	-6.02167	bHLH	AT4G37850.1	5e-51	bHLH family protein
TRINITY_DN14552_c0_g1_i1	9.03803	NF-YB	AT2G38880.7	2e-50	nuclear factor Y, subunit B1
TRINITY_DN44898_c0_g1_i1	-6.09685	bHLH	AT5G67060.1	2e-49	bHLH family protein
TRINITY_DN1760_c0_g1_i1	1.64427	Trihelix	AT2G44730.1	7e-49	Trihelix family protein
TRINITY_DN3545_c0_g1_i7	1.86987	WRKY	AT5G07100.1	7e-49	WRKY DNA-binding protein 26
TRINITY_DN11221_c0_g1_i1	4.28819	bZIP	AT5G28770.3	9e-49	bZIP family protein
TRINITY_DN219_c1_g1_i3	4.90825	WRKY	AT4G11070.1	1e-48	WRKY family protein
TRINITY_DN7091_c0_g1_i3	9.00254	GRAS	AT4G37650.1	2e-48	GRAS family protein
TRINITY_DN24367_c0_g1_i4	1.51733	M-type_MADS	AT1G69540.1	3e-48	AGAMOUS-like 94
TRINITY_DN554_c2_g1_i2	4.45417	bHLH	AT3G47640.2	4e-48	bHLH family protein
TRINITY_DN562_c1_g1_i2	-2.1983	ERF	AT5G11590.1	2e-47	ERF family protein
TRINITY_DN17178_c0_g1_i1	9.87475	NF-YC	AT3G48590.1	2e-47	nuclear factor Y, subunit C1
TRINITY_DN68048_c0_g1_i1	2.2124	C2H2	AT1G27730.1	9e-47	salt tolerance zinc finger
TRINITY_DN33750_c0_g1_i1	-6.83702	GRF	AT3G13960.1	3e-46	growth-regulating factor 5
TRINITY_DN1832_c0_g1_i11	-9.4896	G2-like	AT3G24120.1	6e-46	G2-like family protein
TRINITY_DN1832_c0_g1_i8	-9.47281	G2-like	AT3G24120.1	6e-46	G2-like family protein
TRINITY_DN3586_c0_g1_i3	-1.79182	SBP	AT5G50670.1	1e-45	SBP family protein
TRINITY_DN91468_c0_g1_i1	2.48094	Dof	AT3G52440.1	2e-45	Dof family protein
TRINITY_DN11218_c0_g1_i5	11.1611	LSD	AT4G21610.1	3e-44	lsd one like 2
TRINITY_DN85268_c0_g1_i1	4.06181	ERF	AT3G23230.1	1e-43	ERF family protein
TRINITY_DN11542_c1_g1_i1	-3.23238	bHLH	AT4G37850.1	4e-43	bHLH family protein
TRINITY_DN19958_c0_g1_i10	-10.2455	bHLH	AT4G37850.1	1e-41	bHLH family protein
TRINITY_DN141288_c0_g1_i1	-4.07647	G2-like	AT5G59570.1	1e-41	G2-like family protein
TRINITY_DN7451_c2_g1_i1	1.9227	ERF	AT4G17500.1	2e-40	ethylene responsive element binding factor 1
TRINITY_DN83_c1_g2_i1	2.17767	G2-like	AT1G49560.1	9e-38	G2-like family protein
TRINITY_DN5918_c0_g1_i2	9.42421	B3	AT4G33280.1	3e-36	B3 family protein
TRINITY_DN14751_c0_g1_i8	-3.21311	MIKC_MADS	AT5G10140.2	2e-35	MIKC_MADS family protein
TRINITY_DN75326_c0_g1_i1	1.98914	HD-ZIP	AT5G15150.1	3e-35	homeobox 3
TRINITY_DN21978_c0_g1_i4	3.15678	HSF	AT3G02990.1	1e-33	heat shock transcription factor A1E
TRINITY_DN107271_c0_g1_i1	3.534	WRKY	AT5G13080.1	3e-33	WRKY DNA-binding protein 75
TRINITY_DN84104_c0_g1_i1	9.81509	C2H2	AT1G30970.1	9e-32	C2H2 family protein
TRINITY_DN11480_c0_g2_i1	-2.80513	bHLH	AT4G25410.1	1e-31	bHLH family protein
TRINITY_DN1865_c1_g1_i4	-11.8811	NAC	AT1G01720.1	1e-31	NAC family protein
TRINITY_DN1865_c1_g1_i5	12.3096	NAC	AT1G01720.1	1e-31	NAC family protein
TRINITY_DN11311_c0_g1_i1	1.75905	HD-ZIP	AT3G01470.1	1e-30	homeobox 1
TRINITY_DN15070_c0_g1_i2	-3.21284	CO-like	AT2G33500.2	1e-29	B-box type zinc finger protein with CCT domain
TRINITY_DN97304_c0_g1_i1	3.23138	ERF	AT5G61890.1	1e-29	ERF family protein
TRINITY_DN2303_c3_g1_i1	2.75366	ERF	AT5G13330.1	1e-28	related to AP2 6l
TRINITY_DN1143_c0_g2_i1	2.30975	NAC	AT5G64530.1	1e-28	xylem NAC domain 1
TRINITY_DN816_c1_g1_i1	9.28761	G2-like	AT3G25790.1	2e-27	G2-like family protein
TRINITY_DN816_c1_g1_i6	-5.20675	G2-like	AT3G25790.1	2e-27	G2-like family protein
TRINITY_DN1850_c0_g1_i1	9.68325	NAC	AT5G61430.1	6e-27	NAC domain containing protein 100
TRINITY_DN677_c1_g6_i1	-1.94786	bZIP	AT2G46270.2	6e-26	G-box binding factor 3
TRINITY_DN59997_c0_g1_i2	-3.86438	bHLH	AT4G37850.1	6e-25	bHLH family protein
TRINITY_DN14350_c0_g1_i2	7.52338	NF-YA	AT1G30500.1	1e-24	nuclear factor Y, subunit A7
TRINITY_DN1143_c0_g2_i2	2.82968	NAC	AT5G64530.1	1e-23	xylem NAC domain 1
TRINITY_DN106_c2_g1_i5	2.06999	bZIP	AT3G62420.1	2e-22	basic region/leucine zipper motif 53
TRINITY_DN111225_c0_g1_i1	9.42313	NF-YC	AT5G19490.1	3e-22	NF-YC family protein
TRINITY_DN3618_c0_g1_i3	9.84364	HSF	AT5G03720.1	4e-22	heat shock transcription factor A3
TRINITY_DN25252_c0_g4_i2	2.23086	WRKY	AT4G11070.2	7e-22	WRKY family protein
TRINITY_DN45003_c0_g1_i1	9.11369	HSF	AT4G36990.1	2e-21	heat shock factor 4
TRINITY_DN14747_c0_g1_i1	10.7221	M-type_MADS	AT5G13790.1	2e-21	AGAMOUS-like 15
TRINITY_DN368_c0_g1_i6	-10.7671	B3	AT3G18990.1	1e-20	B3 family protein
TRINITY_DN18133_c0_g1_i1	8.51616	HSF	AT4G11660.1	1e-19	HSF family protein
TRINITY_DN18133_c0_g1_i2	9.881	HSF	AT4G11660.1	1e-19	HSF family protein
TRINITY_DN6250_c0_g1_i25	-8.92961	bZIP	AT2G46270.1	6e-19	G-box binding factor 3
TRINITY_DN1580_c1_g1_i2	-2.21389	B3	AT2G24700.1	2e-17	B3 family protein
TRINITY_DN61759_c0_g1_i2	9.84989	C2H2	AT1G72050.2	4e-16	transcription factor IIIA
TRINITY_DN26430_c0_g1_i1	9.02191	HB-other	AT1G62990.1	5e-16	KNOTTED-like homeobox of Arabidopsis thaliana 7
TRINITY_DN5366_c0_g1_i2	-2.46269	B3	AT2G24700.1	7e-16	B3 family protein
TRINITY_DN15304_c0_g1_i3	9.39789	FAR1	AT5G28530.1	1e-15	FAR1-related sequence 10
TRINITY_DN5692_c0_g1_i1	-9.55927	bZIP	AT1G42990.1	2e-15	basic region/leucine zipper motif 60
TRINITY_DN7936_c0_g1_i3	9.30771	C2H2	AT5G04240.1	1e-13	C2H2 family protein
TRINITY_DN4789_c0_g1_i2	-9.28633	G2-like	AT4G16110.1	2e-13	response regulator 2
TRINITY_DN2481_c0_g1_i2	9.31442	NF-YC	AT3G48590.1	8e-13	nuclear factor Y, subunit C1
TRINITY_DN2481_c0_g1_i3	9.35551	NF-YC	AT3G48590.1	8e-13	nuclear factor Y, subunit C1
TRINITY_DN34640_c0_g1_i1	10.0375	C2H2	AT5G66730.1	4e-11	C2H2-like zinc finger protein
TRINITY_DN17861_c0_g1_i2	9.64364	HB-other	AT1G73360.1	4e-11	homeodomain GLABROUS 11
TRINITY_DN14977_c0_g1_i1	10.5284	MYB_related	AT3G09370.2	4e-11	myb domain protein 3r-3
TRINITY_DN14566_c0_g1_i2	9.68233	GATA	AT2G18380.1	1e-10	GATA transcription factor 20
TRINITY_DN21442_c0_g1_i1	9.73098	GATA	AT2G18380.1	6e-10	GATA transcription factor 20
TRINITY_DN6139_c0_g1_i1	1.65691	Nin-like	AT1G74480.1	2e-09	RWP-RK domain-containing protein
TRINITY_DN2670_c0_g1_i4	10.346	HB-other	AT2G27990.1	4e-09	BEL1-like homeodomain 8
TRINITY_DN2670_c0_g1_i9	9.01961	HB-other	AT2G27990.1	4e-09	BEL1-like homeodomain 8
TRINITY_DN9392_c0_g1_i1	4.73784	C2H2	AT4G06634.2	5e-09	C2H2 family protein
TRINITY_DN27331_c0_g1_i5	10.8309	GATA	AT2G18380.1	5e-09	GATA transcription factor 20
TRINITY_DN13542_c0_g1_i1	9.28515	GATA	AT4G36240.1	6e-09	GATA transcription factor 7
TRINITY_DN16687_c0_g1_i1	9.30266	C2H2	AT3G48430.1	1e-08	relative of early flowering 6
TRINITY_DN12472_c0_g1_i1	9.52085	C2H2	AT4G06634.2	2e-08	C2H2 family protein
TRINITY_DN19125_c0_g1_i1	9.49484	C2H2	AT4G06634.1	2e-08	C2H2 family protein
TRINITY_DN40627_c0_g1_i1	9.59707	MYB_related	AT5G67580.1	2e-08	MYB_related family protein
TRINITY_DN25020_c0_g1_i1	9.31913	GATA	AT3G45170.1	3e-08	GATA transcription factor 14
TRINITY_DN18111_c0_g1_i1	7.60599	C2H2	AT3G48430.1	5e-08	relative of early flowering 6
TRINITY_DN1802_c0_g1_i8	-2.40416	B3	AT4G33280.1	1e-07	B3 family protein
TRINITY_DN2391_c0_g1_i13	5.78921	MYB_related	AT5G40430.1	1e-07	myb domain protein 22
TRINITY_DN15135_c0_g1_i2	10.3441	C2H2	AT1G74250.1	2e-07	DNAJ heat shock N-terminal domain-containing protein
TRINITY_DN20858_c0_g1_i1	10.1869	C3H	AT3G08505.1	2e-07	C3H family protein
TRINITY_DN36528_c0_g1_i1	5.60022	bHLH	AT1G68920.3	3e-07	bHLH family protein
TRINITY_DN9567_c0_g1_i1	10.1379	GATA	AT4G24470.3	3e-07	GATA-type zinc finger protein with TIFY domain
TRINITY_DN30661_c0_g1_i1	6.04822	HB-other	AT5G44180.1	5e-07	Homeodomain-like transcriptional regulator
TRINITY_DN7764_c0_g1_i1	9.81703	bHLH	AT1G32640.1	6e-07	bHLH family protein
TRINITY_DN7764_c0_g1_i2	9.42976	bHLH	AT1G32640.1	6e-07	bHLH family protein
TRINITY_DN6782_c0_g1_i2	6.15031	bZIP	AT3G56660.1	9e-07	basic region/leucine zipper motif protein 49
TRINITY_DN19424_c0_g1_i1	10.4488	bHLH	AT2G20180.1	1e-06	phytochrome interacting factor 3-like 5
TRINITY_DN25883_c0_g1_i1	8.94485	C2H2	AT4G06634.1	2e-06	C2H2 family protein
TRINITY_DN6979_c0_g1_i1	6.25492	bZIP	AT2G21230.2	4e-06	bZIP family protein
TRINITY_DN15056_c0_g1_i2	9.17974	GATA	AT4G24470.2	5e-06	GATA-type zinc finger protein with TIFY domain
TRINITY_DN29774_c0_g1_i1	10.1172	bZIP	AT5G11260.1	1e-05	bZIP family protein
TRINITY_DN13342_c0_g1_i1	10.1251	C2H2	AT3G48430.1	1e-05	relative of early flowering 6
TRINITY_DN13342_c0_g1_i2	9.44691	C2H2	AT3G48430.1	1e-05	relative of early flowering 6
TRINITY_DN19056_c0_g1_i1	8.44608	bZIP	AT1G75390.1	2e-05	basic leucine-zipper 44
TRINITY_DN14337_c0_g1_i2	10.0582	C2H2	AT1G72050.2	2e-05	transcription factor IIIA
TRINITY_DN14337_c0_g1_i3	10.1097	C2H2	AT1G72050.2	2e-05	transcription factor IIIA
TRINITY_DN16206_c0_g1_i1	10.8961	C2H2	AT1G72050.2	2e-05	transcription factor IIIA
TRINITY_DN16206_c0_g1_i2	10.0919	C2H2	AT1G72050.2	2e-05	transcription factor IIIA
TRINITY_DN24919_c0_g1_i1	10.6603	C2H2	AT4G06634.2	2e-05	C2H2 family protein
TRINITY_DN22530_c0_g1_i1	9.51223	C2H2	AT1G72050.1	4e-05	transcription factor IIIA
TRINITY_DN10708_c0_g1_i2	-9.40775	MYB_related	AT1G18330.2	4e-05	MYB_related family protein
TRINITY_DN30337_c0_g1_i2	10.4581	C2H2	AT5G04240.1	5e-05	C2H2 family protein
TRINITY_DN30003_c0_g1_i1	9.22699	bZIP	AT3G17609.3	8e-05	HY5-homolog
TRINITY_DN109286_c0_g1_i1	9.14372	bHLH	AT4G37850.1	9e-05	bHLH family protein
TRINITY_DN21268_c0_g1_i1	10.902	bHLH	AT2G22770.1	0.0001	bHLH family protein
TRINITY_DN40036_c0_g1_i1	9.02369	bZIP	AT4G36730.1	0.0002	G-box binding factor 1
TRINITY_DN72306_c0_g1_i1	10.1596	C3H	AT2G20280.1	0.0002	C3H family protein
TRINITY_DN23745_c0_g1_i1	7.37183	C2H2	AT4G06634.2	0.0003	C2H2 family protein
TRINITY_DN22010_c0_g1_i1	10.9104	C2H2	AT5G66730.1	0.0004	C2H2-like zinc finger protein
TRINITY_DN22010_c0_g1_i2	6.68049	C2H2	AT5G66730.1	0.0004	C2H2-like zinc finger protein
TRINITY_DN34640_c0_g1_i2	8.94647	C2H2	AT4G06634.2	0.0006	C2H2 family protein
TRINITY_DN16221_c1_g1_i1	-1.6817	ARF	AT2G33860.1	0.0	ARF family protein
TRINITY_DN308_c0_g1_i8	2.78142	ARF	AT1G19220.1	0.0	auxin response factor 19
TRINITY_DN4417_c0_g1_i6	-1.66065	ARF	AT1G59750.4	0.0	auxin response factor 1
TRINITY_DN14019_c0_g1_i2	6.35836	bZIP	AT5G06839.3	0.0	bZIP family protein
TRINITY_DN5489_c0_g1_i1	5.91276	FAR1	AT3G22170.2	0.0	far-red elongated hypocotyls 3
TRINITY_DN2060_c0_g1_i1	6.25292	GRAS	AT4G17230.1	0.0	SCARECROW-like 13
TRINITY_DN2060_c0_g1_i11	1.95233	GRAS	AT4G17230.1	0.0	SCARECROW-like 13
TRINITY_DN2060_c0_g1_i7	9.34991	GRAS	AT4G17230.1	0.0	SCARECROW-like 13
TRINITY_DN2060_c0_g2_i8	2.70007	GRAS	AT4G17230.1	0.0	SCARECROW-like 13
TRINITY_DN24878_c0_g1_i1	-2.74136	GRAS	AT1G63100.1	0.0	GRAS family protein
TRINITY_DN5348_c0_g1_i1	2.03189	GRAS	AT1G21450.1	0.0	SCARECROW-like 1
TRINITY_DN7009_c1_g2_i2	1.58029	GRAS	AT5G48150.1	0.0	GRAS family protein
TRINITY_DN17858_c0_g1_i1	-10.6985	HB-other	AT4G12750.1	0.0	Homeodomain-like transcriptional regulator
TRINITY_DN1380_c0_g1_i2	-3.19728	HD-ZIP	AT5G60690.1	0.0	HD-ZIP family protein
TRINITY_DN22240_c0_g1_i2	7.46378	bZIP	AT1G75390.1	0.001	basic leucine-zipper 44
TRINITY_DN2133_c0_g1_i3	9.80194	bZIP	AT2G35530.1	0.002	basic region/leucine zipper transcription factor 16
TRINITY_DN21637_c0_g1_i1	10.4413	C2H2	AT3G48430.1	0.002	relative of early flowering 6
TRINITY_DN8778_c0_g1_i1	10.5705	C2H2	AT4G06634.1	0.002	C2H2 family protein
TRINITY_DN5399_c0_g1_i1	10.877	bHLH	AT4G36930.1	0.006	bHLH family protein
TRINITY_DN5399_c0_g1_i2	9.64761	bHLH	AT4G36930.1	0.007	bHLH family protein
TRINITY_DN16278_c0_g1_i2	9.82903	bHLH
TRINITY_DN20380_c0_g1_i1	11.3499	bHLH
TRINITY_DN15568_c0_g1_i3	10.4488	bZIP
TRINITY_DN2133_c0_g1_i2	10.3348	bZIP
TRINITY_DN2133_c0_g1_i4	10.0934	bZIP
TRINITY_DN13708_c0_g1_i2	9.28026	C2H2
TRINITY_DN15455_c0_g1_i1	9.05781	C2H2
TRINITY_DN19683_c0_g1_i1	9.7482	C2H2
TRINITY_DN21434_c0_g1_i1	9.42619	C2H2
TRINITY_DN21464_c0_g1_i1	9.36713	C2H2
TRINITY_DN24077_c0_g1_i1	9.62309	C2H2
TRINITY_DN24329_c0_g1_i1	6.38025	C2H2
TRINITY_DN4136_c0_g1_i2	9.93793	C2H2
TRINITY_DN7078_c0_g1_i1	9.0094	C2H2
TRINITY_DN7790_c0_g1_i2	10.623	C2H2
TRINITY_DN2198_c0_g1_i13	9.81011	C3H
TRINITY_DN5504_c1_g1_i5	4.91924	C3H
